# Structure-based phylogenetic analysis reveals multiple events of convergent evolution of cysteine-rich antimicrobial peptides in legume-rhizobium symbiosis

**DOI:** 10.1101/2025.09.09.675119

**Authors:** Amira Boukherissa, Siva Sankari, Tatiana Timchenko, Mickaël Bourge, Peter Mergaert, George C. diCenzo, Jacqui A. Shykoff, Benoît Alunni, Ricardo C. Rodríguez de la Vega

## Abstract

Nitrogen is essential for plant growth, yet its availability often limits agricultural productivity. Some legumes have evolved a unique ability to form symbiotic relationships with nitrogen-fixing soil bacteria called rhizobia, enabling them to thrive in nitrogen-deficient soils. In five legume clades, an exploitive strategy has evolved in which rhizobia undergo Terminal Bacteroid Differentiation (TBD), where the bacteria become larger, polyploid, and have a permeabilized membrane. Terminally differentiated bacteria are associated with higher N_2_-fixation and, thus, a higher return on investment to the plant. In several members of the IRLC (Inverted Repeat-Lacking Clade) and the Dalbergioid clades of legumes, this differentiation process is triggered by a set of apparently unrelated plant antimicrobial peptides with membrane-damaging activity, known as Nodule-specific Cysteine-Rich (NCR) peptides. However, whether NCR peptides are also implicated in symbiotic TBD in other legume clades and whether they are evolutionarily related remains unknown. Here, to address the molecular identity of NCR peptides and their evolution in different legume clades, we performed inter- and intra-clade comparisons of NCR peptides in representative species of four TBD-inducing legume clades. First, we collected genomic and proteomic data of species for which NCR peptides are known (1523 NCR peptides). We then used sequence similarity-based clustering to regroup the NCR peptides, resulting in over 400 different NCR clusters, each clade-specific. We obtained Hidden Markov Models for each cluster and used them to predict NCR peptides in 21 legume genomes (6 clades), including newly generated deep-sequenced root and nodule RNA-seq data of *Indigofera argentea* (Indigoferoid clade) and newly assembled high-quality transcriptomes of *Lupinus luteus* and *Lupinus mariae-josephae* (Genistoid clade), using tailored gene prediction pipeline and transcriptome matching. This resulted in 3710 NCR peptides in species that induce TBD. To date, the rapid diversification of NCR peptides that reduces the sequence similarities has masked the origin of NCR peptide evolution. We obtained high-confidence structural models for one sequence of each cluster. We performed structure-based clustering and phylogenetics, which resulted in 23 superclusters (14 inter-clade and nine clade-specific) that we represent in a structural distance-based tree. Our study revealed that the evolution of NCR peptides is a mix of divergent and convergent processes within each clade. We further chose nine independently evolved NCR peptides to test *in vitro* whether they are functional analogs in symbiosis.

**Graphical abstract:** Overview of the experimental and computational workflow for NCR peptide detection, characterization, and structural analysis.
Nodule and root samples from *Indigofera argentea* (8 weeks post-inoculation) were collected and subjected to RNA extraction, library preparation, and Illumina PE150 sequencing. Raw RNA-seq reads from two *Lupinus* species were also included (*Lupinus luteus* and *Lupinus mariae-josephae)*. Bacteroid differentiation of *I. argentea* was assessed by flow cytometry and confocal microscopy. Transcriptomes were assembled de novo and analyzed for differential gene expression between root and nodule tissues. NCR peptides were identified from them and other legume genomes and transcriptomes using the SPADA pipeline and HMM profiles from NCR clusters of the known NCR peptides. The putative NCR peptides were filtered based on conserved cysteine motifs, length, and nodule expression to build an exhaustive NCR peptide database. 3D structural predictions of NCR clusters were performed using AlphaFold2 (pLDDT >70), followed by structural clustering (Foldseek) and phylogenetic analysis (Foldtree). Functional validation involved flow cytometry and antimicrobial assays (against *Eschericha coli*, *Sinorhizobium meliloti*, and *Bacillus subtilis*), enabling structural and evolutionary characterization of NCR peptides. The green box at the top represents the experimental analysis, the blue box represents the sequence-based computational pipeline, the red box represents the structure-based computational pipeline, and the grey box at the bottom left represents the functional validation and interpretation of the results.
