## Supplementary material for "Structure-based phylogenetic analysis reveals multiple events of convergent evolution of cysteine-rich antimicrobial peptides in legume-rhizobium symbiosis": Dataset S1

### Sheet: FirstData
Data for clustering
Species	Genomes	Proteoms	Article	NCRs
Medicago truncatula	A17 genome (INRA toulouse / legume federation)	A17 proteome (INRA toulouse / legume federation)	Whole-genome landscape of Medicago truncatula symbiotic genes	715 (Montiel et al. 2017)
Medicago sativa	XinJiangDaYe / CADL_HM342 (legume federation) / MsatMercedes (inrae Toulouse)	XinJiangDaYe (Legume federation) / MsatMercedes (inrae Toulouse)	Medicago sativa cv. Mercedes genome sequence	469 NCR (Montiel et al. 2017) using O'rourke transcriptome
Pisum sativum	Cameor (Legume federation / Pea Genome Project)	Cameor (Legume federation / Pea Genome Project)	S Alves‐Carvalho et al. 2015	353 NCR (Montiel et al. 2017)
Cicer arietinum	Desi and Kabuli genomes (Chickpea databases)	Desi and Kabuli (Chickpea databases)	A chickpea genetic variation map based on the sequencing of 3,366 genomes	63 NCR (Montiel et al. 2017)
Arachis hypogaea	Tifrunner (legume federartion)	Tifrunner	A Developmental Transcriptome Map for Allotetraploid Arachis hypogaea	55 NCR (Raul et al.)
Aeschynomene evenia	CIAT22838 (legume federation)	CIAT22838 (legume federation)	Johan Quilbé et al. 2021	82 NCR (CIAT22838) Czernic et al. 2015

### Sheet: ExtendedData
Data for SPADA and NCR detection
Clade	Species	Genomes	Transcriptoms
IRLC	Medicago truncatula​	A17 genome (INRA toulouse / legume federation)	NCBI (PRJNA391316)
	Medicago sativa​	XinJiangDaYe / CADL_HM342 (legume federation) / MsatMercedes (inrae Toulouse)	NCBI (GJLK00000000)
	Pisum sativium	Cameor (Legume federation / Pea Genome Project)	NCBI (PRJNA267198)
	Cicer arietinum​	Desi and Kabuli genomes (Chickpea databases)	Nodule transcirptome (Chandra Kant et al. 2016)
	Trifolium pratense​	MilvusB (Legume federation / NCBI)	NCBI (PRJNA416968)
	Melilotus officinalis	/	NCBI (GJLW00000000)
Dalbergioids	Arachis hypogaea​	Tifrunner (legume federartion)	NCBI (PRJNA291488)
	​Aeschynomene evenia	CIAT22838 (legume federation)	NCBI (PRJNA448804)
Robinoids	Lotus japonicus​	MG20.gnm3 (legume federation)	NCBI (PRJNA765164)
Genistoids	Lupinus albus ​	Amiga (legume federation)	NCBI (PRJNA394259)
	Lupinus luteus	/	NCBI (PRJNA394259)
	Lupinus mariae-josephae	/	NCBI (PRJNA394259)
Milletioids	Cajanus cajan​	ICPL87119 (legume federation)	NCBI (PRJNA354681)
	Phaseolus vulgaris​	G19833.gnm2 (legume federation)	NCBI (PRJNA210619)
	Vigna angularis​	Gyeongwon.gnm3 (legume federation)	NCBI SRA (DRR031874)
	Glycine max​	Wm82.gnm4 (legume federation)	NCBI (PRJNA765164)
Indigoferoids	Indigofera argentea	/	Generated in our lab (PRJNA1140874)
