## Supplementary material for "Structure-based phylogenetic analysis reveals multiple events of convergent evolution of cysteine-rich antimicrobial peptides in legume-rhizobium symbiosis": Dataset S2

### Sheet: AssemblyStats
	Indigofera argentea		Lupinus luteus		Lupinus mariae-josephae
	Trinity	Supertranscripts	Trinity	Supertranscripts	Trinity	Supertranscripts
Total number of contigs	277022	72846	156834	57642	152943	55700
Total number of base pairs	216312091	99298118	157756460	82152986	157929358	83016612
Contig N50	1746	2523	1755	2537	1774	2697
Average contig length	781	1363	1006	1425	1032	1490
Median contig length	325	696	615	753	660	774
Busco Viridiplantae (%)	99.7	99.3	96	95.2	97.2	96.9
Busco Fabales (%)	94.7	93.8	87.2	86.4	87.9	87.1
Alignment rate (%)	99.06	85.73	99.06	85.01	99.07	84.98
GC content (%)	41.11	40.48	38.75	38.46	38.64	38.37

### Sheet: GO_indigo
Molecular function	Biological process	1080
	Oxidation-reduction process	880
	Protein phosphorylation	770
	Regulation of transcription	710
	Transmembrane transport	550
	Transport	420
	Metabolic process	350
	Translation	340
	Carbohydrate metabolic process	330
	Proteolysis	250
Cellular component	Intracellular	4000
	Organelle	3270
	Cytoplasm	2950
	Nucleus	2830
	Plastid	1520
	Cytosol	1195
	Plasma membrane	1100
	Mitochondrion	1050
	Membrane	890
	Integral component of membrane	700
Biological process	Protein binding	2110
	ATP binding	1210
	Molecular function	1120
	Protein kinase activity	750
	DNA binding	680
	Oxido-reductase activity	520
	DNA binding transcription factor activity	510
	Zinc ion binding	495
	Catalytic activity	380
	RNA binding	375
